# Homeostatic macrophages prevent preterm birth and improve neonatal outcomes by mitigating *in utero* sterile inflammation

**DOI:** 10.1101/2023.07.19.549717

**Authors:** Valeria Garcia-Flores, Zhenjie Liu, Roberto Romero, Roger Pique-Regi, Yi Xu, Derek Miller, Dustyn Levenson, Jose Galaz, Andrew D. Winters, Marcelo Farias-Jofre, Jonathan J. Panzer, Kevin R. Theis, Nardhy Gomez-Lopez

## Abstract

Preterm birth (PTB), often preceded by preterm labor, is a major cause of neonatal morbidity and mortality worldwide. Most PTB cases involve intra-amniotic inflammation without detectable microorganisms, termed *in utero* sterile inflammation, for which there is no established treatment. Here, we propose homeostatic macrophages to prevent PTB and adverse neonatal outcomes caused by *in utero* sterile inflammation. Single-cell atlases of the maternal-fetal interface revealed that homeostatic maternal macrophages are reduced with human labor. M2 macrophage treatment prevented PTB and reduced adverse neonatal outcomes in mice with *in utero* sterile inflammation. Specifically, M2 macrophages halted premature labor by suppressing inflammatory responses in the amniotic cavity, including inflammasome activation, and mitigated placental and offspring lung inflammation. Moreover, M2 macrophages restored neonatal gut homeostasis and enhanced resistance to systemic bacterial infection. Our findings show that M2 macrophages are a promising strategy to mitigate PTB and improve neonatal outcomes from *in utero* sterile inflammation.
