## Supplementary Table 1 for "Homeostatic macrophages prevent preterm birth and improve neonatal outcomes by mitigating *in utero* sterile inflammation"

### Sheet: ClusterDEGtop20 (4)
Table S1. Marker genes used to distinguish macrophage clusters M1-M7, related to Figure 1
p_val	avg_log2FC	pct.1	pct.2	p_val_adj	cluster	gene	symbol	rs
0	2.57158	0.359	0.108	0	1	ENSG00000123689.6	G0S2	652969
0	2.50079	0.524	0.124	0	1	ENSG00000173391.9	OLR1	52997
0	2.48459	0.729	0.321	0	1	ENSG00000130203.10	APOE	148407
0	2.46925	0.639	0.209	0	1	ENSG00000130208.9	APOC1	31201
0	2.3742	0.254	0.071	0	1	ENSG00000115009.13	CCL20	228138
0	2.33507	0.415	0.1	0	1	ENSG00000135094.11	SDS	55989
0	2.28926	0.413	0.117	0	1	ENSG00000275385.1	CCL18	36934
0	2.27705	0.614	0.159	0	1	ENSG00000010278.14	CD9	303024
0	2.25977	0.291	0.064	0	1	ENSG00000166825.14	ANPEP	24933
0	2.23967	0.544	0.149	0	1	ENSG00000166920.12	C15orf48	98360
0	2.22897	0.275	0.069	0	1	ENSG00000100985.7	MMP9	12691
0	2.12133	0.353	0.097	0	1	ENSG00000025434.19	NR1H3	9978
0	2.10043	0.384	0.094	0	1	ENSG00000000938.13	FGR	13963
0	2.07401	0.357	0.108	0	1	ENSG00000248323.7	LUCAT1	17173
0	2.06673	0.532	0.165	0	1	ENSG00000102575.12	ACP5	15486
0	2.04885	0.277	0.068	0	1	ENSG00000104783.14	KCNN4	12703
0	2.04849	0.45	0.128	0	1	ENSG00000090382.6	LYZ	24228
0	2.01938	0.865	0.361	0	1	ENSG00000131981.16	LGALS3	651761
0	2.01436	0.458	0.127	0	1	ENSG00000095970.16	TREM2	13753
0	2.01313	0.743	0.254	0	1	ENSG00000136235.16	GPNMB	101225
0	3.47292	0.328	0.055	0	2	ENSG00000169432.16	SCN9A	3656
0	3.18835	0.523	0.127	0	2	ENSG00000172889.16	EGFL7	63962
0	3.00151	0.472	0.136	0	2	ENSG00000135218.19	CD36	9076
0	2.72514	0.35	0.14	0	2	ENSG00000275395.6	FCGBP	19103
0	2.62933	0.443	0.172	0	2	ENSG00000075618.18	FSCN1	42180
0	2.61533	0.289	0.107	0	2	ENSG00000178573.7	MAF	9554
0	2.49684	0.864	0.532	0	2	ENSG00000124491.15	F13A1	65316
0	2.45202	0.643	0.205	0	2	ENSG00000133800.8	LYVE1	58083
0	2.40747	0.295	0.116	0	2	ENSG00000080546.13	SESN1	9224
0	2.40488	0.639	0.331	0	2	ENSG00000081189.15	MEF2C	44573
0	2.39047	0.829	0.662	0	2	ENSG00000153071.15	DAB2	84607
0	2.27488	0.264	0.122	0	2	ENSG00000146409.12	SLC18B1	4470
0	2.20336	0.4	0.202	0	2	ENSG00000123124.13	WWP1	16716
0	2.13027	0.512	0.269	0	2	ENSG00000171659.15	GPR34	11791
0	2.10079	0.74	0.572	0	2	ENSG00000182578.13	CSF1R	28978
0	2.03676	0.76	0.578	0	2	ENSG00000010327.10	STAB1	66691
0	2.02677	0.341	0.198	0	2	ENSG00000004799.8	PDK4	47407
0	2.01285	0.319	0.172	0	2	ENSG00000140416.21	TPM1	401795
0	2.0029	0.298	0.156	0	2	ENSG00000090659.18	CD209	5779
0	1.98844	0.367	0.236	0	2	ENSG00000100504.17	PYGL	22432
0	7.62497	0.286	0.003	0	3	ENSG00000240535.8	AC034238.1	14800
0	7.62281	0.251	0.002	0	3	ENSG00000153563.15	CD8A	5191
0	7.54969	0.529	0.009	0	3	ENSG00000145649.8	GZMA	23575
0	7.42139	0.473	0.006	0	3	ENSG00000277734.8	TRAC	27747
0	7.37246	0.524	0.007	0	3	ENSG00000211751.9	TRBC1	21514
0	7.33744	0.575	0.006	0	3	ENSG00000116824.5	CD2	15986
0	7.33055	0.383	0.005	0	3	ENSG00000100450.13	GZMH	10703
0	7.24905	0.532	0.005	0	3	ENSG00000153283.12	CD96	11611
0	7.24379	0.436	0.017	0	3	ENSG00000143185.4	XCL2	75366
0	7.18283	0.608	0.006	0	3	ENSG00000198851.9	CD3E	13548
0	7.17807	0.446	0.004	0	3	ENSG00000160654.10	CD3G	10099
0	7.12018	0.384	0.004	0	3	ENSG00000235576.1	LINC01871	8754
0	7.03963	0.427	0.004	0	3	ENSG00000197540.8	GZMM	10668
0	7.03554	0.609	0.01	0	3	ENSG00000211772.11	TRBC2	26250
0	7.00184	0.686	0.01	0	3	ENSG00000167286.9	CD3D	25761
0	6.98407	0.583	0.009	0	3	ENSG00000078596.11	ITM2A	67866
0	6.85538	0.278	0.005	0	3	ENSG00000111537.5	IFNG	12387
0	6.82177	0.333	0.003	0	3	ENSG00000182866.17	LCK	7514
0	6.74679	0.424	0.006	0	3	ENSG00000107742.13	SPOCK2	13028
0	6.52685	0.252	0.004	0	3	ENSG00000186810.8	CXCR3	3845
0	6.98157	0.402	0.004	0	4	ENSG00000148773.14	MKI67	1304
0	6.58039	0.409	0.005	0	4	ENSG00000011426.11	ANLN	1739
0	6.564	0.556	0.011	0	4	ENSG00000131747.15	TOP2A	3640
0	6.55783	0.362	0.004	0	4	ENSG00000089685.15	BIRC5	973
0	6.39741	0.317	0.003	0	4	ENSG00000101057.16	MYBL2	1121
0	6.38359	0.258	0.003	0	4	ENSG00000121211.7	MND1	1088
0	6.30726	0.314	0.005	0	4	ENSG00000088325.16	TPX2	1278
0	6.28184	0.409	0.005	0	4	ENSG00000178999.13	AURKB	1114
0	6.28168	0.343	0.006	0	4	ENSG00000072571.20	HMMR	1463
0	6.18741	0.531	0.01	0	4	ENSG00000175063.17	UBE2C	4613
0	6.00517	0.26	0.004	0	4	ENSG00000165304.8	MELK	685
0	5.99417	0.32	0.004	0	4	ENSG00000111206.12	FOXM1	938
0	5.87848	0.516	0.01	0	4	ENSG00000100162.15	CENPM	2475
0	5.82666	0.254	0.004	0	4	ENSG00000121152.10	NCAPH	628
0	5.81462	0.303	0.005	0	4	ENSG00000135451.13	TROAP	877
0	5.80564	0.724	0.017	0	4	ENSG00000166803.13	PCLAF	6553
0	5.71211	0.322	0.006	0	4	ENSG00000117399.14	CDC20	1533
0	5.68291	0.272	0.004	0	4	ENSG00000111665.11	CDCA3	985
0	5.67292	0.345	0.005	0	4	ENSG00000138180.15	CEP55	863
0	5.63974	0.318	0.005	0	4	ENSG00000143228.13	NUF2	1080
0	6.13087	0.306	0.006	0	5	ENSG00000113083.14	LOX	24637
0	5.88194	0.619	0.031	0	5	ENSG00000185633.10	NDUFA4L2	25075
0	5.83091	0.497	0.025	0	5	ENSG00000214548.18	MEG3	32374
0	5.80389	0.422	0.012	0	5	ENSG00000170801.10	HTRA3	38272
0	5.4669	0.683	0.07	0	5	ENSG00000185559.16	DLK1	487
1.33563e-252	5.24248	0.263	0.02	5.90938e-248	5	ENSG00000115602.16	IL1RL1	22782
0	5.21348	0.336	0.018	0	5	ENSG00000105664.11	COMP	30372
0	5.06067	0.277	0.008	0	5	ENSG00000130595.19	TNNT3	10482
0	5.04433	0.728	0.094	0	5	ENSG00000146674.15	IGFBP3	277324
0	4.99113	0.41	0.014	0	5	ENSG00000164932.13	CTHRC1	36120
0	4.98442	0.705	0.118	0	5	ENSG00000109846.8	CRYAB	669897
0	4.96658	0.268	0.008	0	5	ENSG00000131459.13	GFPT2	24673
0	4.96502	0.336	0.016	0	5	ENSG00000006016.11	CRLF1	41738
0	4.90038	0.363	0.014	0	5	ENSG00000163520.14	FBLN2	191048
0	4.87501	0.68	0.057	0	5	ENSG00000142173.15	COL6A2	751944
0	4.81631	0.435	0.018	0	5	ENSG00000152952.12	PLOD2	60289
0	4.81028	0.342	0.015	0	5	ENSG00000163359.15	COL6A3	234737
0	4.72488	0.365	0.017	0	5	ENSG00000104635.14	SLC39A14	46310
0	4.71773	0.274	0.008	0	5	ENSG00000134013.15	LOXL2	17091
0	4.70515	0.299	0.009	0	5	ENSG00000141756.18	FKBP10	57207
3.49498e-46	9.40121	0.431	0.189	1.54632e-41	6	ENSG00000211592.8	IGKC	3228790
3.00215e-263	3.60516	0.403	0.042	1.32827e-258	6	ENSG00000076662.10	ICAM3	18849
8.78374e-144	3.59113	0.368	0.061	3.88628e-139	6	ENSG00000100079.7	LGALS2	5932
1.7766e-91	3.47183	0.287	0.055	7.86038e-87	6	ENSG00000227507.2	LTB	26431
3.11714e-146	3.40569	0.38	0.063	1.37915e-141	6	ENSG00000077984.6	CST7	32758
3.15208e-100	2.96098	0.254	0.04	1.3946e-95	6	ENSG00000145287.10	PLAC8	16100
4.25061e-87	2.88651	0.325	0.071	1.88064e-82	6	ENSG00000119866.21	BCL11A	3054
3.70938e-108	2.87358	0.421	0.097	1.64118e-103	6	ENSG00000131401.11	NAPSB	6080
7.04493e-55	2.85462	0.29	0.08	3.11696e-50	6	ENSG00000109321.11	AREG	12173
9.82549e-72	2.78319	0.295	0.069	4.34719e-67	6	ENSG00000135549.15	PKIB	3084
3.43809e-122	2.55296	0.383	0.073	1.52115e-117	6	ENSG00000226950.7	DANCR	46798
1.8989e-77	2.5052	0.469	0.148	8.40149e-73	6	ENSG00000175130.7	MARCKSL1	87620
1.92302e-117	2.35005	0.516	0.13	8.50822e-113	6	ENSG00000169442.9	CD52	63659
7.52709e-117	2.33605	0.637	0.201	3.33029e-112	6	ENSG00000180817.12	PPA1	168344
2.44709e-61	2.29079	0.305	0.08	1.08269e-56	6	ENSG00000138678.11	GPAT3	15838
6.24433e-91	2.19344	0.441	0.115	2.76274e-86	6	ENSG00000115165.10	CYTIP	18411
2.28215e-80	2.11132	0.519	0.171	1.00971e-75	6	ENSG00000117091.10	CD48	27758
3.64461e-32	2.10945	0.446	0.226	1.61252e-27	6	ENSG00000147604.14	RPL7	45414
9.67937e-74	2.10311	0.436	0.132	4.28254e-69	6	ENSG00000136490.9	LIMD2	14127
2.16594e-96	2.05146	0.652	0.234	9.583e-92	6	ENSG00000130592.15	LSP1	45394
3.63289e-74	5.51315	0.386	0.1	1.60733e-69	7	ENSG00000254979.5	AP000781.2	122128
4.54165e-175	4.53799	0.67	0.167	2.00941e-170	7	ENSG00000101951.16	PAGE4	1015
2.19787e-93	4.52196	0.272	0.045	9.72427e-89	7	ENSG00000185269.12	NOTUM	64914
1.15518e-139	4.45767	0.287	0.035	5.11096e-135	7	ENSG00000116183.11	PAPPA2	33899
0	4.43238	0.522	0.052	0	7	ENSG00000171402.15	XAGE3	2014
1.14631e-280	4.42663	0.632	0.092	5.07175e-276	7	ENSG00000170421.12	KRT8	73803
9.28532e-102	4.40515	0.319	0.056	4.1082e-97	7	ENSG00000102755.12	FLT1	42166
1.21754e-145	4.30306	0.258	0.027	5.38689e-141	7	ENSG00000189143.9	CLDN4	17076
6.7291e-265	4.29425	0.449	0.047	2.97722e-260	7	ENSG00000163993.7	S100P	19683
2.52026e-271	4.20275	0.597	0.083	1.11506e-266	7	ENSG00000135480.16	KRT7	50639
2.77355e-148	4.1824	0.284	0.032	1.22713e-143	7	ENSG00000100593.18	ISM2	15997
2.82168e-178	4.16646	0.51	0.088	1.24843e-173	7	ENSG00000171345.13	KRT19	94591
1.25115e-127	4.11299	0.617	0.177	5.53558e-123	7	ENSG00000130600.19	H19	143347
5.9042e-306	4.08395	0.487	0.047	2.61225e-301	7	ENSG00000155622.7	XAGE2	13788
1.21513e-244	4.00848	0.258	0.016	5.3762e-240	7	ENSG00000102243.13	VGLL1	1607
9.52943e-69	3.89935	0.336	0.085	4.2162e-64	7	ENSG00000070404.10	FSTL3	59400
6.82638e-267	3.89527	0.742	0.137	3.02027e-262	7	ENSG00000111057.11	KRT18	84824
7.6752e-184	3.80903	0.388	0.049	3.39582e-179	7	ENSG00000169583.12	CLIC3	14484
1.78077e-84	3.71145	0.322	0.066	7.87884e-80	7	ENSG00000164120.14	HPGD	75671
9.63476e-205	3.69815	0.31	0.028	4.26281e-200	7	ENSG00000089356.18	FXYD3	1829
